# Legacy of warming and microbial treatments shape root exudates and rhizosphere fungal communities of a tropical tree

**DOI:** 10.1101/2025.08.11.669667

**Authors:** Joel Masanga, Parker Bartz, Gabriela Hernandes Villani, Iana F. Grullón-Penkova, Benedicte Bachelot, Jesse R. Lasky

## Abstract

- Plant metabolites play a pivotal role in shaping rhizosphere microbial communities, yet how plant and microbial functions respond to environmental change remains poorly understood. We combined ecometabolomics and fungal community profiling to investigate how multiple abiotic and biotic treatments influence root exudate chemistry and fungal community assemblage in a tropical tree.
- *Guarea guidonia* seedlings were grown in sterilized soil primed with inoculum from long-term experimentally warmed or ambient plots in Puerto Rico. We manipulated soil microbes, soil moisture, and plant density and tested metabolite-fungi-plant trait associations.
- Metabolite diversity was significantly influenced by soil microbial legacy and moisture, while antimicrobial treatments altered metabolite composition without affecting diversity. Metabolite clusters exhibited distinct treatment-specific patterns. Fungal alpha diversity increased under low moisture, community composition shifted with antimicrobial treatments, and certain families showed strong treatment-specific responses. Although fungal diversity was not correlated with metabolite diversity, fungal community structure was significantly associated with metabolite composition. We also found global and pathway-specific correlations between fungal and metabolite distances, and weak but significant associations between metabolite/fungal composition and seedling traits.
- These results underscore how environmental conditions shape belowground interactions, highlighting metabolite–fungal associations as potential early indicators of plant response to disturbance.
