## Supplementary material for "Legacy of warming and microbial treatments shape root exudates and rhizosphere fungal communities of a tropical tree": Dataset S1-S4

### Sheet: Title
Article title: Legacy of warming and microbial treatments shape root exudate chemistry and rhizosphere fungal communities of a tropical tree
Authors: Joel Masanga1, Parker Bartz2, Gabriela Hernandes Villani2, Iana F. Grullón-Penkova3, Tana E. Wood3, Benedicte Bachelot2, Jesse R Lasky1,4

### Sheet: Dataset S1
LDA significant features
Feature	Contribution to LDA_axis	p value	Adjusted p value
4-Phenyl-3-buten-2-one	-6.93e-07	2.58e-14	3.12e-13
2-Acetylacetophenone	-3.22e-07	1.61e-09	9.15e-09
(E)-1-(4-methylquinazolin-2(1H)-ylidene)guanidine	8.38e-09	0.025719	0.0464061
Dinoterb	7.66e-07	3.54e-17	8.95e-16
Inosine	-7.35e-07	0.0132072	0.0265235
Propylparaben	1.26e-08	0.000619783	0.00162938
Adenosine	9.72e-08	8.36e-19	3.24e-17
Crotonoside	-4.05e-07	0.000271362	0.00076165
Guanosine	3.91e-07	0.0167832	0.0328317
2,9;-DEOXYGUANOSINE	5.47e-08	0.00528331	0.0115399
5-(2-oxohexahydro-1H-thieno[3,4-d]imidazol-4-yl)pentanoic acid	-6.43e-08	4.78e-06	1.81e-05
Proline-hydroxyproline	-3.46e-07	0.00272698	0.00649335
Anserine	-1.17e-08	0.0182874	0.035299
Sebacic acid	-4.76e-08	7.99e-07	3.44e-06
Unknown	-2.2e-09	4.11e-06	1.6e-05
Leu-Gly-Gly	7.17e-08	0.0238599	0.0440083
Threonylleucine (isomer of 809, 925)	-1.17e-07	0.000223382	0.000645697
10-Hydroxydecanoic acid	6.09e-07	8.44e-08	3.99e-07
Unknown (carbon number 10); PlaSMA ID-396	2.22e-07	0.000218344	0.00063429
Pentaethylene glycol	-1.91e-06	2.64e-07	1.19e-06
4-Quinolinecarboxylic acid	-1.85e-07	2.2e-11	1.64e-10
KYNURENATE	-1.91e-09	1.41e-14	1.95e-13
6-Methylcoumarin	5e-08	4.33e-06	1.67e-05
Scopoletin	-1.12e-08	2.36e-08	1.23e-07
2-Amino-3-methyl-imidazo[4,5-f]quinoline (IQ)	4.39e-09	3.21e-13	3.11e-12
Unknown (carbon number 11); PlaSMA ID-200	-7.68e-10	0.00922216	0.0190041
4-tert-Butylbenzoic acid	2.93e-10	5.42e-14	5.94e-13
sinapyl alcohol	1.24e-08	5.19e-06	1.92e-05
Unknown (carbon number 11); PlaSMA ID-1663	3.04e-07	0.0275052	0.0491708
N2-Methylguanosine	2.99e-08	5.34e-14	5.94e-13
DEP_178.1226_15.3	2.55e-07	1.8e-07	8.22e-07
3,4-Methylenedioxy-N-methylamphetamine (MDMA)	-2.32e-07	6.03e-16	1.1e-14
Unknown (carbon number 11); PlaSMA ID-343	1.82e-07	2.93e-06	1.17e-05
N-Acetylneuraminic acid	-3.38e-07	4.03e-10	2.49e-09
gamma-Glutamylleucine	2.41e-07	6.64e-16	1.17e-14
Undecanedioic acid	-4.94e-08	1.01e-07	4.72e-07
Unknown (carbon number 11); PlaSMA ID-343	3e-07	0.00284327	0.00674262
4-Hydroxy-1-(2-hydroxyethyl)-2,2,6,6-tetramethylpiperidine	3.8e-07	8.28e-09	4.41e-08
Diphenylphosphate	-6.68e-08	2.33e-06	9.55e-06
Diphenylphosphate	7.75e-08	0.00325458	0.00765551
Di-O-methylfraxetin	-6.13e-09	3.76e-08	1.92e-07
Thiophanate-methyl	-3.66e-08	0.00364029	0.00842632
Diethyl-phthalate	2.2e-08	0.00127706	0.00324006
CARBOFURAN	-1.54e-07	1.01e-13	1.04e-12
N-Methylcytisine	-1.24e-07	6.49e-07	2.86e-06
Ala-Phe	-3.11e-08	0.0246657	0.0449241
Unknown (carbon number 12); PlaSMA ID-298	1.06e-08	1.75e-14	2.36e-13
Terbutaline	-2.9e-08	0.017741	0.0343583
Unknown (carbon number 12); PlaSMA ID-637	2.95e-08	0.00436806	0.00976094
4,4-Dimethyl-2-oxotetrahydro-3-furanyl beta-D-glucopyranoside	4.42e-06	8.14e-11	5.38e-10
8-acetamido-2-methyl-7-oxononanoic acid	5.88e-07	0.00634772	0.01346
Maltose	4.71e-09	0.0213981	0.0402339
Trehalose	6.26e-09	0.00215217	0.00523183
Dodecanedioic acid	3.33e-08	0.00373982	0.00855448
Dicyclohexylamine	-1.17e-08	0.00443254	0.00986707
Isoleucylisoleucine	3.66e-07	0.00178581	0.004434
N,N-Dimethyldecylamine	-7.11e-09	0.00365743	0.0084324
Tri-isobutylphosphate	-1.69e-07	0.00659274	0.0139287
2-Benzyl-4-chlorophenol	-2.17e-06	0.000166833	0.00049203
Harmine	5.75e-08	6.35e-05	0.000196181
PHIP	-9.08e-08	0.000170166	0.000499327
Trinexapac-ethyl	3.11e-08	9.22e-24	1.34e-21
Unknown (carbon number 13); PlaSMA ID-424	7.14e-07	0.009224	0.0190041
Ibuprofen	-3.07e-07	0.0259225	0.0466283
Unknown (carbon number 13); PlaSMA ID-366	1.31e-06	2.58e-11	1.87e-10
Unknown (carbon number 13); PlaSMA ID-770	1.65e-07	1.15e-26	6.68e-24
Tridecanedioic acid	-1.23e-08	7.66e-05	0.000233157
N-Methyldodecylamine	3.22e-07	0.00293644	0.00693525
10-methylacridone	-6.16e-07	5.79e-11	4.01e-10
Benzophenone-3	-7.22e-07	2.99e-05	0.00010028
Oxyresveratrol	-3.11e-08	0.0170888	0.0333174
2-(4-oxoquinazolin-3(4H)-yl)ethyl isobutyrate	6.68e-07	0.000400057	0.00109638
(S)-3-amino-4-(((S)-1-methoxy-1-oxo-3-phenylpropan-2-yl)amino)-4-oxobutanoic acid	-6.99e-07	9.89e-08	4.63e-07
Pterosin G	3.8e-08	4.55e-08	2.3e-07
Caffeoylcholine	-3.57e-07	0.00360992	0.00838946
8phiC8SPC	1.65e-07	0.0206176	0.0392748
C8-SPC	-3.67e-07	2.69e-12	2.3e-11
beta-Hydroxymyristic acid	1.14e-08	0.0210809	0.0399576
C12-AE1S	-2.31e-07	0.0200972	0.0385363
N,N-Dimethyldodecylamine N-oxide	-6.3e-08	5.68e-05	0.000178419
Kaempferol	-1.19e-08	0.00471026	0.0104056
3-(4-hydroxyphenyl)-1-phenyl-2-propen-1-one	-3.75e-06	4.14e-06	1.61e-05
(S)-3-(4-hydroxyphenyl)chroman-7-ol	-5.83e-08	8.5e-17	1.95e-15
Epicatechin	1.68e-08	7.13e-06	2.59e-05
Bisphenol A	4.18e-08	0.00694933	0.0145236
4,5,8,12-diepoxy-1(10),7,11-germacratrien-15,6-olide	-1.51e-05	6.78e-12	5.4e-11
Peucenin	2.36e-07	0.000583673	0.00154847
Huperzine A	5.25e-06	2.57e-08	1.34e-07
desmotroposantonin	1.93e-08	0.000372825	0.00103148
Loxoprofen	5.32e-09	0.0132389	0.0265235
8-acetyl-5,7-dimethoxy-2,2-dimethylchromene	1.92e-08	0.000619285	0.00162938
Atractylon	-4.81e-08	2.93e-19	1.31e-17
Costunolide	-1.62e-09	0.0122055	0.0247087
Atractylenolide III	4.97e-07	0.0114651	0.0232909
Pterosin A	-2.79e-07	6.4e-19	2.66e-17
Propentofylline	-3.83e-07	8.42e-25	2.19e-22
alpha-Cyperone	5.33e-08	1.41e-13	1.41e-12
Unknown (carbon number 15); PlaSMA ID-825	1.8e-08	0.0244767	0.04472
(4aR,5S,8aS,9aR)-9a-hydroxy-3,4a,5-trimethyl-5,6,7,8,8a,9-hexahydro-4H-benzo[f][1]benzofuran-2-one	3.16e-07	1.5e-15	2.56e-14
2-[(1S,2S,4aR,8aS)-1-hydroxy-4a-methyl-8-methylidene-1,2,3,4,5,6,7,8a-octahydronaphthalen-2-yl]prop-2-enoic acid	-3.68e-07	1.49e-20	9.61e-19
SPA-9C	1.32e-05	1.98e-14	2.56e-13
(1R,4R,6R,10S)-4,12,12-trimethyl-9-methylene-5-oxatricyclo[8.2.0.0~4,6~]dodecane	-5.87e-09	2.73e-06	1.1e-05
Curcumol	-1.59e-08	4.8e-06	1.81e-05
NCGC00179704-04_C15H24O3_2-Naphthaleneacetic acid, decahydro-8-hydroxy-4a,8-dimethyl-alpha-methylene-	-9.59e-09	0.000351084	0.000975979
Trachelanthine	-8.84e-09	4.64e-09	2.57e-08
Flubendazole	-2.23e-08	8.65e-15	1.26e-13
Physcion	-2.2e-09	8.35e-12	6.56e-11
Alpinetin	-8.77e-08	2.27e-05	7.82e-05
2-(Propan-2-yl)-9H-thioxanthen-9-one	-3.21e-09	3.53e-14	4.02e-13
NCGC00384962-01!2-hydroxy-1,3-dimethoxy-10-methylacridin-9-one [IIN-based: Match]	-6.74e-07	1.97e-14	2.56e-13
Norfluoxetine	3.6e-10	1.63e-13	1.6e-12
3-(2-hydroxy-4-methoxyphenyl)-3,4-dihydro-2H-1-benzopyran-7-ol	3.55e-09	9.73e-10	5.77e-09
lysergol	-4.82e-08	2.78e-14	3.29e-13
Diisobutyl phthalate	5.94e-09	4.63e-06	1.77e-05
Sinapine	3.64e-10	0.0001584	0.000469544
norambreinolide	3.93e-07	0.0231878	0.0429047
Unknown (carbon number 16); PlaSMA ID-1063	4.63e-08	0.0173981	0.0338071
1-Dodecyl-2-pyrrolidinone	7.17e-07	7.69e-08	3.69e-07
Octaethylene glycol	-5.13e-08	1.44e-05	5.16e-05
dioctylamine	4.96e-08	0.000240642	0.000685359
4',7-Dimethoxy-3-hydroxyflavone	-5.14e-08	0.0240755	0.0441324
Limocitrin	1.85e-08	1.68e-05	6e-05
Byakangelicin	3.09e-07	0.00200952	0.00492628
(1R,3S,5r,7r)-2-(benzo[d][1,3]dioxol-5-yl)-5,7-dimethyl-1,3-diazaadamantane	3.91e-08	2.03e-05	7.13e-05
NCGC00017248-12!2,5-dihydroxy-3-undecylcyclohexa-2,5-diene-1,4-dione	-2.37e-07	0.0134638	0.0267893
Portentol	-3.32e-07	0.00261711	0.00628322
Terbucarb	3.89e-08	2.41e-11	1.77e-10
Triphenylphosphate	1.64e-08	0.00353903	0.00825775
PharmaGSID_48507	-1.23e-06	0.00172325	0.00432934
Nordihydroguaiaretic acid	-1.66e-07	0.00503679	0.0110848
platyphylline	6.95e-09	0.0228008	0.0425957
C12-LAS	1.62e-06	2.78e-05	9.38e-05
Dodecylbenzenesulfonic acid	-1.88e-08	6.3e-05	0.000195706
RAFFINOSE	1.13e-07	6.57e-07	2.87e-06
13-HPODE	6.43e-10	2.24e-05	7.74e-05
3-hydroxy-C14 homoserine lactone	-9.45e-09	0.00828083	0.0172443
(9Z,12R)-12-Hydroxyoctadec-9-enoic acid	-4.44e-08	0.0184407	0.035477
9,10-DiHOME	6.8e-08	1.5e-12	1.39e-11
Laurocapram	-5.11e-07	0.00608804	0.0130522
Spiroxamine	-8.93e-08	3.65e-05	0.00011911
Spiroxamine	-1.15e-07	0.00841388	0.0174588
(R)-2-hydroxystearic acid	-1.25e-07	0.00634543	0.01346
(E)-1,7-bis(4-hydroxyphenyl)hept-1-en-3-one	-1.13e-07	0.00373427	0.00855448
Artesunate	-1.04e-07	2.37e-21	1.96e-19
Lauramidopropyl betaine	-1.23e-07	3.95e-10	2.47e-09
Glabrone	7.37e-08	6.27e-05	0.000195706
Oxoglaucine	-3.14e-08	7.72e-07	3.35e-06
Wulignan A1	7.31e-07	0.0211823	0.0399576
Naltrexone	-6.84e-08	3.54e-05	0.000116177
NCGC00380809-01!(6aS)-1,2,11-trimethoxy-6-methyl-5,6,6a,7-tetrahydro-4H-dibenzo[de,g]quinoline-10-ol [IIN-based on: CCMSLIB00000845813]	3.07e-08	0.0139579	0.0276776
N-Methylnuciferine	2.59e-07	0.000574773	0.00153185
Triptolide	-1.3e-08	6.23e-08	3.1e-07
HYDROQUINIDINE	-5.86e-08	2e-12	1.81e-11
Cafestol	9.71e-09	8.74e-17	1.95e-15
Cohumulone	2.77e-09	6.47e-05	0.000199026
Ingenol	1.25e-06	6.66e-14	7.16e-13
4-acetyloxy-8-(3-oxo-2-pent-2-enylcyclopenten-1-yl)octanoic acid	1.96e-07	0.00255703	0.00616446
6,10a-dihydroxy-4-(hydroxymethyl)-4,7,11b-trimethyl-1,2,3,4a,5,6,6a,7,11,11a-decahydronaphtho[2,1-f][1]benzofuran-9-one	2.79e-07	5.04e-18	1.66e-16
Ptesculentoside	3.18e-08	5.42e-06	1.99e-05
Darutigenol	7.27e-08	0.00535082	0.0116435
Linoleoyl Ethanolamide	-2.15e-08	0.0109229	0.0223458
Leupeptin	1.52e-07	7.52e-05	0.000230056
Decaethylene glycol	-3.01e-07	7.93e-21	5.76e-19
3,6,9,12-Tetraoxatetracosan-1-ol	-6.56e-08	2.55e-12	2.21e-11
MMV688361	5.21e-09	5.41e-11	3.79e-10
4-hydroxy-3-(4-methoxy-6-methyl-5,6,7,8-tetrahydro-[1,3]dioxolo[4,5-g]isoquinolin-5-yl)-chromen-2-one	-3.96e-07	3.4e-07	1.52e-06
Spiraeoside	-1.86e-09	0.00397476	0.00905622
3-(3,4-dihydro-2H-benzo[b][1,4]dioxepin-7-yl)-7-ethoxy-2-methyl-4H-chromen-4-one	-4.57e-08	0.000698266	0.00182744
Cyanidin-3-O-galactoside	1.24e-07	2.35e-05	8.03e-05
Isoformosanine	5.92e-10	0.000155362	0.0004629
[7-(3,4-dihydroxyphenyl)-1-(4-hydroxyphenyl)heptan-3-yl] acetate	5.98e-07	0.0205631	0.0392748
Rosmic acid	-2.64e-08	0.0248275	0.0450775
(8S,9S,10R,11S,13S,14S,17R)-11,17-dihydroxy-17-(2-hydroxyacetyl)-10,13-dimethyl-2,6,7,8,9,11,12,14,15,16-decahydro-1H-cyclopenta[a]phenanthren-3-one	-5.7e-10	0.0153113	0.0300537
Myristamidopropyl betaine	-8.35e-09	0.0127441	0.0257094
MMV021057	-3.02e-07	2.31e-06	9.52e-06
methyl 2-((3-(benzo[d][1,3]dioxol-5-yl)-4-oxo-6-propyl-4H-chromen-7-yl)oxy)acetate	7.49e-08	0.0274239	0.0491708
3-(benzo[d][1,3]dioxol-5-yl)-6-ethyl-7-isopropoxy-2-methyl-4H-chromen-4-one	-8.46e-07	1.67e-07	7.7e-07
Vinpocetine	-1.04e-07	2.24e-08	1.19e-07
Calycanthine	-3.35e-07	1.9e-05	6.72e-05
Corynoxine	5.89e-07	2.41e-06	9.79e-06
2-(2-methoxy-phenyl)-5-oxo-tetrahydro-furan-3-carboyl-lupinine	1.89e-07	3.91e-12	3.29e-11
(3S)-3-(2-methylpyrimidin-5-yl)-9-(5,6,7,8-tetrahydro-1,8-naphthyridin-2-yl)nonanoic acid	8.85e-07	0.00420893	0.00944165
Methylprednisolone	-4.8e-07	0.0057822	0.0124424
NCGC00380552-01_C22H36O3_2(1H)-Naphthalenone, 8-[5-(acetyloxy)-3-methylpentyl]octahydro-4,4,8a-trimethyl-7-methylene-	-5.2e-09	0.00412112	0.00932376
PD-0333941	-5.08e-08	0.00014859	0.000445004
3,5-dihydroxy-4-[3,4,5-trihydroxy-6-[[4-(2-hydroxypropan-2-yl)cyclohexene-1-carbonyl]oxymethyl]oxan-2-yl]oxybenzoic acid	-1.38e-09	6.12e-12	5.01e-11
N-(3-(dimethylamino)propyl)-2-((3,4,8,8-tetramethyl-2-oxo-2,8,9,10-tetrahydropyrano[2,3-f]chromen-5-yl)oxy)acetamide	-3.95e-11	0.000455417	0.00123644
Trichoverrol A	-4.13e-09	9.01e-18	2.76e-16
Isotalatizidine	1.17e-08	1.59e-10	1.02e-09
Praeruptorin C	1.83e-09	3.79e-15	6.11e-14
2-acetoxy-4-pentadecylbenzoic acid	2.58e-09	0.00468514	0.0103896
Bullatine B	3.8e-09	7.11e-08	3.47e-07
Cholic Acid	-3.48e-07	0.0249601	0.0451769
Kushenol A	9.89e-11	0.0112266	0.0228866
Vindoline	3.35e-07	2.04e-05	7.13e-05
3-((3a'S,6a'R)-5,7-dimethyl-2,4',6'-trioxo-5'-phenethyl-3',3a',4',5',6',6a'-hexahydro-2'H-spiro[indoline-3,1'-pyrrolo[3,4-c]pyrrol]-3'-yl)propanamide	-2.72e-08	0.000982024	0.00252459
Isokurarinone	1.01e-08	0.000483726	0.00130113
Obacunone	-2.16e-08	4.56e-05	0.000146236
Pinoresinol 4-O-glucoside	-3.35e-09	3.97e-06	1.56e-05
Bruceine A	-1.03e-08	3.01e-05	0.000100611
Cinobufagin	9.29e-08	4.76e-09	2.61e-08
Sophoraflavonoloside	-6.4e-07	7.07e-08	3.47e-07
Mexicanolide	-4.34e-08	2.87e-11	2.06e-10
methyl (2R)-2-[(1S,3S,7R,8R,9R,12S,13R)-13-(furan-3-yl)-6,6,8,12-tetramethyl-17-methylidene-5,15-dioxo-2,14-dioxatetracyclo[7.7.1.0?,??.0?,?]heptadecan-7-yl]-2-hydroxyacetate	1.13e-08	1.04e-10	6.72e-10
(3S,4S,4aS,6R,6aS,6bS,7S,8R,8aR,9S,9aS,12S,15aS,15bS,16aR,16bS)-9,12,16b-trimethyldocosahydro-1H-4,16a-epoxybenzo[4,5]indeno[1,2-h]pyrido[1,2-b]isoquinoline-3,4,6,6b,7,8,9-heptaol	5.5e-10	7.4e-11	5.06e-10
Isorhamnetin 3-O-neohesperoside	-2.39e-08	5.68e-05	0.000178419
Kukoamine B	-4.5e-08	4.36e-15	6.85e-14
Guanylurea	4.45e-09	1.02e-09	6.01e-09
Ergosine	4.4e-08	2.98e-16	5.77e-15
NCGC00169113-03!2-[(2R,4aS,8S,8aS)-8-[2-[(4aS,7R,8aR)-7-(1-carboxyethenyl)-1-hydroxy-4a-methyl-2-oxo-6,7,8,8a-tetrahydro-5H-naphthalen-1-yl]ethyl]-4a-methyl-7-oxo-1,2,3,4,8,8a-hexahydronaphthalen-2-yl]prop-2-enoic acid [IIN-based on: CCMSLIB00000845468]	-2.72e-07	2.62e-06	1.06e-05
Soyasapogenol B	-3.02e-09	0.0105004	0.0215574
lappaconitine	3.61e-09	0.00191339	0.00471051
(E)-6-((7-acetamido-1,2,3-trimethoxy-9-oxo-5,6,7,9-tetrahydrobenzo[a]heptalen-10-yl)amino)-N-(3,4,5,6-tetrahydro-2H-cyclopenta[d]thiazol-2-ylidene)hexanamide	4.15e-08	6.35e-15	9.7e-14
clitorin	-1.58e-08	5.06e-06	1.88e-05
2-((7-acetamido-1,2,3-trimethoxy-9-oxo-5,6,7,9-tetrahydrobenzo[a]heptalen-10-yl)amino)-N-(2-isobutyl-1H-benzo[d]imidazol-6-yl)-4-methylpentanamide	7.43e-08	7.7e-11	5.14e-10
(3S,10R,13R)-10,13-dimethyl-17-octyl-2,3,4,7,8,9,10,11,12,13,14,15,16,17-tetradecahydro-1H-cyclopenta[a]phenanthren-3-yl dodecanoate	-1.2e-08	6.61e-23	6.4e-21
Melamine	4.9e-07	0.000226689	0.000652013
L-serine	4.13e-08	1.08e-14	1.53e-13
(7S,9E,11S,12R,13S,14S,15S,16R,17S,18S,19E,21Z)-13-(acetyloxy)-26-(dimethylamino)-15,17-dihydroxy-11-methoxy-3,7,12,14,16,18,22-heptamethyl-6,23,27,29-tetraoxo-8,30-dioxa-24-azatetracyclo[23.3.1.1^{4,7}.0^{5,28}]triaconta-1,3,5(28),9,19,21,25-heptaen-...	-1.64e-08	2.08e-12	1.86e-11
Maleic acid	-3.96e-08	6.96e-06	2.54e-05
5,6-DIHYDROURACIL	3.63e-06	6.29e-10	3.81e-09
Succinic acid	1.16e-08	8.83e-12	6.84e-11
D-Malic acid	2.9e-08	1.48e-19	7.16e-18
Creatinine	5.19e-10	7.17e-20	4.17e-18
Aspartic acid	-4.32e-09	1.13e-24	2.19e-22
Gly-Gly	2.01e-05	4.92e-11	3.48e-10
L-THREONINE	-2.22e-08	4.65e-05	0.000148496
N-Nitrosopiperidine (NPIP)	2.55e-09	3.81e-18	1.38e-16
4-ureidobutanoic acid	-5.61e-11	0.0053946	0.011695
Glutamine	1.58e-07	1.77e-16	3.54e-15
L-Glutamine	6.04e-08	7.31e-08	3.54e-07
3-Hydroxyvaleric acid	2.98e-07	1.39e-16	2.99e-15
betaine	4.34e-09	7.12e-13	6.79e-12
Betaine; CE30; CE10; KWIUHFFTVRNATP-UHFFFAOYSA-N	-4.87e-07	0.0133477	0.0266496
Valine	5.75e-09	0.000774019	0.00200761
Methionine	-7.39e-07	0.0141825	0.0279324
PFCA-perfluoroalkyl_Hsubstituted_1DB; C5H2F6O2	4.62e-08	0.00175536	0.0043771
Hypoxanthine	8.45e-07	9.06e-10	5.42e-09
Uric acid; CE10; LEHOTFFKMJEONL-UHFFFAOYSA-N	-2.21e-07	8.73e-11	5.7e-10
Unknown (carbon number 5); PlaSMA ID-235	-2.98e-08	0.000742202	0.00193372
Thymine	1.96e-08	0.000558131	0.00149435
5-(hydroxymethyl)pyrimidine-2,4-diol	1.06e-09	5.02e-06	1.88e-05
L-Pyroglutamic acid; CE0; ODHCTXKNWHHXJC-VKHMYHEASA-N	-3.48e-07	0.00172876	0.00432934
Pyroglutamic acid	-3.79e-08	0.000476366	0.0012873
Glutaric acid	4.28e-09	1.99e-06	8.27e-06
Proline	-3.24e-07	6.78e-12	5.4e-11
Desethylatrazine	4.52e-08	0.00415106	0.00934792
ectoine	-1.8e-07	1.45e-12	1.36e-11
Ketoleucine	-6.28e-07	2.29e-23	2.66e-21
ADIPIC ACID	7.25e-08	1.91e-11	1.44e-10
Hexanedioic acid	2.67e-07	2.71e-05	9.22e-05
D-Glucuronic acid	1.04e-07	8.61e-20	4.55e-18
HISTIDINOL	1.4e-07	0.00163843	0.00413881
Unknown (carbon number 6); PlaSMA ID-45	1.36e-07	5.22e-05	0.00016568
N-Methyl-L-proline	2.55e-06	5.52e-16	1.03e-14
4-ACETAMIDOBUTANOATE	-3.96e-07	0.0221306	0.041477
Alliin	-1.76e-07	0.00102472	0.00262274
Tris(2-chloroethyl)phosphate	-2.69e-09	9.44e-07	4.03e-06
D-Ala-D-ala	1.5e-08	1.65e-10	1.04e-09
Cystine	-1.24e-06	5.7e-12	4.73e-11
Cyclohexylamine	-9.66e-08	3.46e-15	5.74e-14
Lysine	-3.65e-07	1.4e-06	5.92e-06
Arginine	2.21e-08	0.00412428	0.00932376
Diglyme	-1.42e-07	1.26e-09	7.23e-09
D-Sorbitol	6.23e-09	2.57e-14	3.12e-13
Sorbitol	1.55e-08	0.00180359	0.00445909
Triethylphosphate	9.67e-08	0.0140466	0.0277588
FT-PFCA; C6H3F9O2	6.12e-09	1.64e-16	3.39e-15
1H-Benzotriazole	-1.33e-08	1.19e-09	6.92e-09
2-Chlorobenzenesulfonamide	9.23e-09	0.023181	0.0429047
Nicotinamide	1.28e-07	0.0240791	0.0441324
UROCANATE	1.8e-07	0.00631778	0.01346
Urocanic acid	-5.35e-07	2.05e-07	9.28e-07
Catechol	-7.97e-09	0.000188686	0.000550887
3-Methyladenine	-9.2e-09	3.43e-17	8.95e-16
1,4-Cyclohexanedione	-1.47e-07	1.14e-13	1.16e-12
Citric acid	5.53e-07	0.00010054	0.000304238
L-Histidine	-3.51e-08	0.00577189	0.0124424
Unknown (carbon number 7); PlaSMA ID-285	-2.3e-09	0.000393253	0.00108285
Glycyl-L-proline	4.61e-08	4.95e-10	3.03e-09
(2R)-6-methylpiperidine-2-carboxylic acid	-5.59e-08	3.18e-06	1.26e-05
N-Alpha-Acetyl-Ornithine	2.02e-08	0.000928294	0.00239706
4-aminobutyric acid betaine; CE0; JHPNVNIEXXLNTR-UHFFFAOYSA-N	3.9e-07	6.26e-09	3.4e-08
Triethylene glycol monomethyl ether	-4.1e-07	3.94e-05	0.000127136
Butylisopropylamine	6.31e-10	0.00670818	0.0141212
N-tert-Butylisopropylamine	2.06e-07	0.000278432	0.000777736
1,2-Benzisothiazol-3(2H)-one	-3.4e-07	3.26e-14	3.79e-13
Benzisothiazolone (BIT)	1.12e-08	3.21e-05	0.000106588
Benzimidazole	-1.28e-06	0.0231368	0.0429047
Salicylic acid	-1.39e-08	3.29e-05	0.000108451
3,4-Dihydroxybenzoic acid	-1.22e-06	0.000251826	0.000713712
2-Aminobenzimidazole	-9.98e-09	6.74e-09	3.62e-08
5-Aminosalicylic?acid	2.01e-07	1.41e-06	5.94e-06
Theobromine; CE0; YAPQBXQYLJRXSA-UHFFFAOYSA-N	1.52e-07	1.87e-11	1.43e-10
2-(hydroxymethyl)-5-methoxy-4H-pyran-4-one	2.17e-07	3.16e-17	8.75e-16
2,6-Dimethylpyridine	1.46e-08	0.00271809	0.00649335
N-Methylaniline	2.71e-07	2.07e-05	7.21e-05
1-Methylnicotinamide	-4.06e-09	9.51e-06	3.43e-05
1,3,7-trimethyl-3,7-dihydro-1H-purine-2,6-dione	-6.06e-09	4.28e-07	1.9e-06
Caffeine	6.25e-07	1.86e-06	7.77e-06
m-xylene-4-sulfonic acid	-3.08e-07	0.001232	0.00313944
PHENETHYLAMINE	6.06e-10	2.54e-14	3.12e-13
Phenylethylamine	-3.4e-09	7.64e-11	5.14e-10
Dopamine	-6.35e-08	3.47e-08	1.78e-07
Pyridoxamine	-5e-08	0.0022995	0.00556672
Gly-Leu	2.77e-08	5.14e-18	1.66e-16
Unknown	-2.81e-08	1.28e-17	3.73e-16
Diethylene glycol monobutyl ether	1.27e-08	7.79e-15	1.16e-13
sn-Glycero-3-phosphocholine	-5.05e-08	5e-08	2.5e-07
Phthalic anhydride	1.48e-07	0.00675994	0.0141788
2-Oxindole	-5.23e-08	7.98e-14	8.43e-13
4-Hydroxymandelonitrile	1.06e-08	7.97e-08	3.8e-07
Phenylacetaldehyde	-1.31e-07	5.8e-17	1.4e-15
2-Phenylacetamide	4.87e-08	3.8e-05	0.000123319
Acetanilide	2.47e-07	0.0211555	0.0399576
Paeonol	2.72e-07	0.00335848	0.00786806
DL-p-Hydroxyphenyllactic acid	1.18e-07	0.000145069	0.00043671
Homovanillic acid	1.86e-07	2.48e-12	2.19e-11
L-TYROSINE	-2.27e-09	0.000260494	0.000734695
Deoxyuridine	7.39e-07	0.00212261	0.00518167
Terbacil	-2.28e-09	0.00022972	0.000657474
DEOXYCYTIDINE	1.19e-06	0.00525401	0.0115192

### Sheet: Dataset S2
Cluster 1
Experimental treatment	Estimate	Std. Error	t value	Pr(>|t|)
(Intercept)	0.00113706	2.39395e-05	47.4971	0
Soil fungicide	0.000143553	3.5053e-05	4.0953	4.24763e-05
Heat treatment	-0.000121952	2.83047e-05	-4.30852	1.65833e-05
Foliar fungicide	-0.000200819	2.90741e-05	-6.90714	5.22913e-12
Warmed soil	-0.000220406	3.07149e-05	-7.17585	7.66735e-13
Low Density	-9.56066e-06	2.13803e-05	-0.447172	0.65476
Moderate Density	0.000105175	1.76584e-05	5.9561	2.66554e-09
Well watered	0.000234487	1.56952e-05	14.9401	5.83234e-50
Soil fungicide:Warmed soil	-0.000123503	5.23195e-05	-2.36056	0.0182656
Heat treatment:Warmed soil	0.000207727	4.54862e-05	4.56682	5.00765e-06
Foliar fungicide:Warmed soil	0.000300311	4.06357e-05	7.39033	1.57521e-13

### Sheet: Dataset S3
Cluster 2
Experimental treatment	Estimate	Std. Error	t value	Pr(>|t|)
(Intercept)	0.00203674	1.19298e-05	170.727	0
Soil fungicide	-3.23883e-05	1.7468e-05	-1.85415	0.0637358
Heat treatment	4.0451e-05	1.41051e-05	2.86782	0.00413825
Foliar fungicide	5.86926e-05	1.44885e-05	4.05097	5.12342e-05
Warmed soil	2.34278e-05	1.53062e-05	1.53061	0.125885
Low density	4.12218e-06	1.06545e-05	0.386897	0.698837
Moderate density	-1.67586e-05	8.79972e-06	-1.90445	0.0568686
Well watered	-4.72608e-05	7.8214e-06	-6.0425	1.54925e-09
Soil fungicide:Warmed soil	-1.59428e-05	2.60725e-05	-0.61148	0.54089
Heat treatment:Warmed soil	-8.30977e-05	2.26672e-05	-3.66598	0.000247144
Foliar fungicide:Warmed soil	-9.33019e-05	2.02501e-05	-4.60749	4.10542e-06

### Sheet: Dataset S4
Cluster 3
Experimental treatment	Estimate	Std. Error	t value	Pr(>|t|)
(Intercept)	0.00340729	2.73729e-05	124.477	0
Soil fungicide	-0.000198534	4.00803e-05	-4.95341	7.4825e-07
Heat treatment	7.54262e-05	3.23642e-05	2.33055	0.0198087
Foliar fungicide	0.000141362	3.32439e-05	4.25227	2.14677e-05
Warmed soil	0.000253022	3.512e-05	7.20449	6.50647e-13
Low density	-1.23042e-05	2.44466e-05	-0.50331	0.614764
Moderate density	-3.74441e-05	2.01909e-05	-1.8545	0.0637144
High density:Well watered	-0.000233731	1.79462e-05	-13.024	2.7816e-38
Soil fungicide:Warmed soil	0.000144615	5.98231e-05	2.41739	0.0156607
Heat treatment:Warmed soil	-0.000107949	5.20098e-05	-2.07556	0.0379753
Foliar fungicide:Warmed soil	-0.000199131	4.64637e-05	-4.28573	1.84852e-05
